# RAPID RESISTANCE TO BET INHIBITORS IS MEDIATED BY FGFR1 IN GLIOBLASTOMA

**DOI:** 10.1101/2023.12.19.572401

**Authors:** Anna M. Jermakowicz, Alison M. Kurimchak, Katherine J. Johnson, Florence Bourgain-Guglielmetti, Simon Kaeppeli, Maurizio Affer, Hari Pradhyumnan, Robert Suter, Winston Walters, Maria Cepero, James Duncan, Nagi G. Ayad

**Author notes:** Corresponding author: Nagi G. Ayad.

## Abstract

Bromodomain and extra-terminal domain (BET) proteins are therapeutic targets in several cancers including the most common malignant adult brain tumor glioblastoma (GBM). Multiple small molecule inhibitors of BET proteins have been utilized in preclinical and clinical studies. Unfortunately, BET inhibitors have not shown efficacy in clinical trials enrolling GBM patients. One possible reason for this may stem from resistance mechanisms that arise after prolonged treatment within a clinical setting. However, the mechanisms and timeframe of resistance to BET inhibitors in GBM is not known. To identify the temporal order of resistance mechanisms in GBM we performed quantitative proteomics using multiplex-inhibitor bead mass spectrometry and demonstrated that intrinsic resistance to BET inhibitors in GBM treatment occurs rapidly within hours and involves the fibroblast growth factor receptor 1 (FGFR1) protein. Additionally, small molecule inhibition of BET proteins and FGFR1 simultaneously induces synergy in reducing GBM tumor growth *in vitro* and *in vivo*. Further, FGFR1 knockdown synergizes with BET inhibitor mediated reduction of GBM cell proliferation. Collectively, our studies suggest that co-targeting BET and FGFR1 may dampen resistance mechanisms to yield a clinical response in GBM.
