## Supplementary Table 1 for "RAPID RESISTANCE TO BET INHIBITORS IS MEDIATED BY FGFR1 IN GLIOBLASTOMA"

### Sheet: Table 1
	Protein IDs	Protein names	Gene names	Control_MIB_01A	Control_MIB_01B	Control_MIB_02A	Control_MIB_02B	DMSO_6hr_MIB_01A	DMSO_6hr_MIB_01B	DMSO_24hr_MIB_01A	DMSO_24hr_MIB_01B	DMSO_24hr_MIB_02A	DMSO_24hr_MIB_02B	DMSO_48hr_MIB_01A	DMSO_48hr_MIB_01B	DMSO_48hr_MIB_02A	DMSO_48hr_MIB_02B	JQ1_6hr_MIB_01A	JQ1_6hr_MIB_01B	JQ1_24hr_MIB_01A	JQ1_24hr_MIB_01B	JQ1_24hr_MIB_02A	JQ1_24hr_MIB_02B	JQ1_48hr_MIB_01A	JQ1_48hr_MIB_01B	JQ1_48hr_MIB_02A	JQ1_48hr_MIB_02B
inhibited	O00238	Bone morphogenetic protein receptor type-1B	BMPR1B	0.107942	-0.00676478	-0.0114964	0.0901759	-0.478298	0.0365385	1.20035	0.986731	0.913922	0.972847	0.772156	0.929087	0.376213	0.510375	-0.301588	-0.330558	0.363866	0.434711	-0.322852	-0.0194877	NaN	NaN	-0.795684	-0.291015
	O14965	Aurora kinase A	AURKA	0.632678	0.72994	0.7314	0.70303	0.197073	0.0814896	1.24059	1.12118	1.20386	1.15216	0.421845	0.285307	0.282369	0.45962	-0.311154	-0.312782	0.200818	0.172347	0.137359	0.127197	-0.915865	-0.791605	-0.622743	-0.555719
	O43353	Receptor-interacting serine/threonine-protein kinase 2	RIPK2	-0.508327	-0.574343	-0.397256	-0.322852	-0.516621	-0.579566	-0.584096	-0.551689	-0.538438	-0.551393	-0.359522	-0.358959	-0.472279	-0.519038	-0.687597	-0.782072	-0.709026	-0.831065	-0.72089	-0.753434	-1.20958	-1.13671	-0.827495	-0.776187
	O96017	Serine/threonine-protein kinase Chk2	CHEK2	-0.240986	-0.274172	0.0572215	0.116431	-0.171591	-0.329181	-0.393855	-0.239643	-0.409255	-0.535256	-0.14991	-0.38615	-0.200127	-0.166202	-0.647269	-0.388244	-0.757365	-0.818523	-0.745624	-0.584579	-0.977244	-1.27542	-0.614569	-0.543198
	P19525	Interferon-induced, double-stranded RNA-activated protein kinase	EIF2AK2	1.60362	1.69877	1.83146	1.73456	1.50811	1.59876	1.45095	1.47269	1.61083	1.63357	1.91343	1.93231	1.87599	1.82011	1.68845	1.6254	1.12844	1.13942	1.36208	1.23776	0.726779	0.742989	0.703615	0.605001
	P50613	Cyclin-dependent kinase 7	CDK7	-0.663481	-0.630032	-0.565402	-0.605306	-0.37829	-0.353662	-0.523361	-0.525166	-0.429751	-0.413161	-0.42503	-0.407517	-0.492623	-0.43989	-0.550112	-0.577537	-0.487282	-0.562866	-0.440634	-0.461424	-1.07046	-0.891263	-0.723077	-0.783499
	Q00534	Cyclin-dependent kinase 6	CDK6	-3.86126	-3.82253	-3.68874	-3.75916	-3.57447	-3.61648	-3.69588	-3.63842	-3.5174	-3.46087	-3.30262	-3.26859	-3.39506	-3.3488	-3.64374	-3.76787	-3.82853	-4.02432	-3.81967	-3.84429	-3.80777	-3.74545	-4.14045	-4.12118
	Q13627	Dual specificity tyrosine-phosphorylation-regulated kinase 1A	DYRK1A	-0.266517	-0.0969371	-0.37718	-0.0982847	-0.0153552	-0.265917	-0.31742	-0.321582	-0.264476	-0.308244	0.0159542	-0.163628	-0.27727	-0.173511	-0.483571	-0.467071	-0.250598	-0.252537	-0.474982	-0.241108	-0.672471	-1.05506	-0.503145	-0.464459
	Q13976	cGMP-dependent protein kinase 1	PRKG1	0.41446	0.507648	0.576754	0.748848	0.352397	0.719683	0.343647	0.355851	0.254171	0.28616	-0.0116389	0.0604901	0.439602	-0.112634	0.253965	0.328182	0.0644277	-0.275961	-0.397256	0.107849	NaN	NaN	-0.3744	-0.658645
	Q14289	Protein-tyrosine kinase 2-beta	PTK2B	-2.07475	-2.13557	-1.98422	-2.10021	-2.10765	-2.21148	-2.10909	-2.13927	-2.11407	-2.21061	-2.30778	-2.27638	-2.48895	-2.51326	-2.13753	-2.25864	-2.63227	-2.65682	-2.51223	-2.58091	-2.83309	-2.86637	-2.95418	-3.13375
	Q6P5Z2	Serine/threonine-protein kinase N3	PKN3	3.27341	3.27886	3.42291	2.74478	2.45807	2.10129	2.95646	2.88374	3.31029	2.57055	3.48783	3.88512	3.17072	2.73687	2.82972	2.45308	2.27062	1.8593	2.1771	1.65772	1.60288	NaN	2.14765	1.78026
	Q96GD4	Aurora kinase B	AURKB	0.835261	1.06398	0.979689	1.03537	-0.026305	0.575225	1.0221	0.912589	1.19008	1.17938	0.992116	0.9114	1.00651	0.996917	0.106951	0.252004	0.591813	0.619939	0.7528	0.777098	-0.614757	-0.49825	0.0980827	0.0591061
	Q9UPZ9	Serine/threonine-protein kinase ICK	ICK	NaN	NaN	NaN	NaN	NaN	NaN	0.746373	1.15268	NaN	NaN	1.19929	0.251313	0.657695	0.833748	NaN	NaN	NaN	NaN	-1.14548	NaN	NaN	NaN	NaN	-0.368154
	Q9Y2U5	Mitogen-activated protein kinase kinase kinase 2	MAP3K2	0.246943	0.0682167	0.409853	0.213839	0.380763	0.179103	0.291769	0.15527	0.612815	0.31654	0.235372	0.0983656	0.215318	0.211984	0.150001	0.186539	-0.0659863	-0.115699	0.0612093	0.0267576	-0.759923	-0.543297	-0.198494	-0.332393
activated	O14976	Cyclin-G-associated kinase	GAK	-0.202135	-0.260629	-0.0492121	-0.109963	0.310363	0.318323	-0.0282868	0.085139	0.114314	0.203878	0.0343565	0.065007	0.0681618	0.0840235	0.0695371	0.0290782	0.485798	0.361061	0.855376	0.84498	-0.0124972	-0.0533889	0.39004	0.480824
	O15530	3-phosphoinositide-dependent protein kinase 1;Putative 3-phosphoinositide-dependent protein kinase 2	PDPK1;PDPK2P	-0.273695	-0.207268	-0.415759	-0.187007	-0.15056	-0.0913945	-0.146265	-0.012784	-0.139077	-0.178109	-0.167872	0.111379	-0.202887	-0.198242	0.0456527	0.111979	0.374466	0.306052	0.359859	0.249773	-0.208018	-0.434668	0.119051	0.0942225
	O75460	Serine/threonine-protein kinase/endoribonuclease IRE1;Serine/threonine-protein kinase;Endoribonuclease	ERN1	0.423621	0.227334	0.230892	0.556228	0.583095	0.556689	-0.215989	0.21738	0.308943	NaN	-0.443077	0.111966	-0.2444	-0.221196	1.22277	1.27376	1.24869	1.55686	1.26233	1.65122	-0.545079	-0.389897	0.816419	0.898998
	P00533	Epidermal growth factor receptor	EGFR	1.30454	1.30201	1.43858	1.48851	1.40993	1.35934	1.56529	1.66832	1.54321	1.62295	1.69101	1.61392	1.72399	1.73952	1.53258	1.54334	1.9072	1.88859	1.96415	1.88593	1.28349	1.39692	1.97188	2.06649
	P06241	Tyrosine-protein kinase Fyn	FYN	-0.159887	-0.00273798	0.127105	0.113127	-0.363564	0.199525	0.249652	-0.523061	-0.387804	-0.378511	-0.540919	-0.637471	-0.491904	-0.474358	0.283934	0.374912	-0.0294172	0.102739	0.0772977	0.103263	-0.130536	-0.145482	0.0151834	0.0728329
	P07947	Tyrosine-protein kinase Yes	YES1	-0.980757	-0.934855	-0.710437	-0.86995	-1.03633	-1.05714	-0.961103	-1.01478	-0.943883	-0.917011	-1.02162	-1.04726	-1.06543	-1.05116	-0.799915	-0.827574	-0.905504	-0.909428	-0.951811	-0.863622	-0.882603	-0.945007	-0.847918	-0.87688
	P08069	Insulin-like growth factor 1 receptor;Insulin-like growth factor 1 receptor alpha chain;Insulin-like growth factor 1 receptor beta chain	IGF1R	1.42643	1.26216	1.32793	1.25649	0.982167	0.95299	1.36041	1.43214	1.45886	1.46407	1.26982	1.20324	1.17316	1.13927	1.63093	1.69115	1.53759	1.4757	1.55376	1.6333	0.811981	0.695049	1.24383	1.28307
	P11362	Fibroblast growth factor receptor 1	FGFR1	1.36238	1.28062	1.28891	1.53688	1.50811	1.32702	1.67475	2.0295	2.52483	1.6198	2.27056	1.73889	1.78612	2.11366	1.78061	1.71255	3.1784	3.09271	3.0985	3.22216	1.61061	2.12174	2.35107	2.68186
	P16591	Tyrosine-protein kinase Fer	FER	0.648327	0.654995	0.707339	0.659084	0.563344	0.652353	0.588526	0.57192	0.532407	0.634287	0.674479	0.671185	0.696448	0.685527	0.594902	0.655242	0.717026	0.721495	0.815838	0.825061	0.446563	0.403639	0.871071	0.82677
	P17252	Protein kinase C alpha type	PRKCA	-1.06812	-1.0397	-0.916782	-1.07546	-0.957022	-0.94088	-1.17556	-1.12042	-1.1432	-1.1135	-1.11437	-1.17683	-1.11477	-1.27995	-1.03907	-0.894603	-0.631802	-0.646622	-0.671203	-0.717124	-1.29913	-1.02687	-0.827574	-0.873735
	P17612	cAMP-dependent protein kinase catalytic subunit alpha	PRKACA	-0.502127	-0.390888	-0.333309	-0.323543	-0.16105	-0.177727	-0.305446	-0.23952	-0.282974	-0.281905	-0.179766	-0.229342	-0.336626	-0.229589	-0.1038	-0.0771065	-0.0305485	-0.0254546	-0.0306885	0.0620526	-0.359859	-0.503145	-0.0347795	-0.0315361
	P22612	cAMP-dependent protein kinase catalytic subunit gamma	PRKACG	-0.216113	-0.0465604	-0.188148	-0.0644694	-0.23683	-0.392866	-0.266278	-0.0900411	0.0292196	-0.0913945	-0.0312546	-0.0433441	-0.135798	-0.144307	0.0491847	-0.0113524	-0.0835203	-0.0237522	0.304873	-0.047817	-0.645334	-1.00079	0.189224	-0.0216213
	P22694	cAMP-dependent protein kinase catalytic subunit beta	PRKACB	0.723489	0.771522	0.848085	0.840451	0.932197	0.769772	0.813377	0.752997	0.825973	0.886698	0.805482	0.754161	0.730731	0.774949	0.927631	1.05727	1.11301	1.05965	1.01272	0.934924	0.287307	0.179651	0.839573	0.858466
	P23458	Tyrosine-protein kinase JAK1	JAK1	2.34924	2.35979	2.62335	2.53902	2.37333	2.3365	2.49216	2.42028	2.42492	2.73236	2.54178	2.66612	2.77054	2.52102	3.04109	2.79356	3.543	3.49867	3.43872	3.3618	2.57519	2.36461	3.39586	3.46471
	P28482	Mitogen-activated protein kinase 1	MAPK1	0.532486	0.564476	0.653555	0.698788	0.714795	0.698387	0.539859	0.518726	0.576106	0.652087	0.763174	0.682627	0.626897	0.633096	0.902467	0.804153	0.864913	0.91183	0.889053	0.904465	0.609093	0.572463	0.774106	0.77115
	P29317	Ephrin type-A receptor 2	EPHA2	-1.81664	-1.84643	-1.65609	-1.70854	-1.71545	-1.67206	-1.44074	-1.4246	-1.37022	-1.40218	-1.29266	-1.26838	-1.29066	-1.32204	-1.26201	-1.41376	-1.22342	-1.26364	-1.17281	-1.19849	-1.04872	-1.03619	-0.974971	-1.08549
	P36897	TGF-beta receptor type-1	TGFBR1	1.46725	1.3887	1.62923	1.62166	1.62496	1.70585	1.60305	1.66942	1.89138	1.78473	1.51478	1.49871	1.62113	1.56188	2.10253	1.93815	2.03978	2.04151	2.3293	2.2227	1.09594	1.22108	1.89733	1.64955
	P45983	Mitogen-activated protein kinase 8	MAPK8	-0.94875	-0.946955	-0.875386	-0.89724	-1.03274	-0.98754	-1.09234	-1.11949	-1.01021	-0.967242	-0.961179	-0.973206	-0.892508	-0.965545	-0.75095	-0.701504	-0.752578	-0.746054	-0.646069	-0.602077	-1.04733	-0.959918	-0.792522	-0.969749
	P46734	Dual specificity mitogen-activated protein kinase kinase 3	MAP2K3	1.70906	1.65481	1.7324	1.64097	1.60332	1.53596	1.33573	1.14324	1.41408	1.31517	1.35328	1.27446	1.39821	1.31667	1.94803	2.02615	1.89717	1.8098	1.81655	1.69914	0.559668	0.641944	1.57119	1.65408
	P50750	Cyclin-dependent kinase 9	CDK9	0.0822121	0.00898882	0.164786	0.0551679	0.0813805	0.22832	0.155231	0.153961	0.0528471	0.142348	0.268386	0.299737	0.115846	0.174163	0.134365	0.0934925	0.506308	0.496227	0.599746	0.522628	0.121002	0.106657	0.347949	0.404326
	P54753	Ephrin type-B receptor 3	EPHB3	-1.83657	-1.87869	-1.54275	-0.709554	-1.73864	-1.91265	-1.50929	-1.56906	-1.64745	-1.21008	-2.23288	-1.65338	-2.42567	-2.12426	-0.29537	-0.439995	-0.817704	-1.16755	-1.21064	-0.829037	-2.23017	-1.8614	-2.32227	-0.855272
	P54762	Ephrin type-B receptor 1	EPHB1	0.031734	0.195738	0.0233974	0.0250571	-0.119025	-0.0346391	0.250937	0.316134	0.185638	0.27978	0.446934	0.528301	0.573316	0.380297	1.03712	0.928867	1.9339	1.87197	2.02803	1.80778	1.22573	1.06052	1.55076	1.64711
	P54764	Ephrin type-A receptor 4	EPHA4	1.02582	0.956629	1.01622	1.01757	0.980515	1.11867	1.61048	1.40236	1.5404	1.48981	1.33676	1.13704	1.03357	1.18896	1.7726	1.88209	1.48133	1.66644	1.61299	1.40553	0.942999	0.989851	1.37183	1.47305
	Q02750	Dual specificity mitogen-activated protein kinase kinase 1	MAP2K1	-0.0176376	0.0340466	0.167859	0.102537	0.17433	0.156888	-0.0458617	-0.15795	-0.0582476	-0.00949088	0.0241211	0.0160113	-0.0373118	-0.0458617	0.209578	0.216088	0.166497	0.16687	0.327239	0.284052	-0.765194	-0.771717	0.0563893	0.0732445
	Q13043	Serine/threonine-protein kinase 4;Serine/threonine-protein kinase 4 37kDa subunit;Serine/threonine-protein kinase 4 18kDa subunit	STK4	0.610804	0.562562	0.791531	0.718877	0.606537	0.631225	0.340118	0.38249	0.438154	0.448351	0.596143	0.556356	0.56181	0.540692	0.612522	0.596735	0.738509	0.702773	0.818859	0.765475	0.359993	0.327802	0.722256	0.753724
	Q13188	Serine/threonine-protein kinase 3;Serine/threonine-protein kinase 3 36kDa subunit;Serine/threonine-protein kinase 3 20kDa subunit	STK3	2.23711	2.24941	2.30465	2.28097	2.27901	2.25236	1.91197	1.72318	1.89459	1.92549	1.80758	1.77972	1.91643	1.78652	2.37288	2.30557	2.46785	2.58701	2.74642	2.73054	2.06588	2.30907	2.56294	2.67641
	Q15375	Ephrin type-A receptor 7	EPHA7	-0.220081	-0.611079	-0.635336	-0.632734	-0.791106	-0.781234	0.260291	-0.190299	0.15004	0.115672	-0.20964	-0.229834	-0.234501	-0.504874	0.0705404	-0.0762849	0.695887	0.612286	0.526329	0.659742	-0.282144	-0.0137843	0.553783	0.445621
	Q15418	Ribosomal protein S6 kinase alpha-1	RPS6KA1	-1.16034	-1.13363	-0.966948	-1.08658	-0.944107	-0.95084	-1.25375	-1.20683	-1.21095	-1.18922	-1.28735	-1.27411	-1.23143	-1.31667	-0.962809	-0.997907	-0.682664	-0.661568	-0.580916	-0.620867	-1.07464	-1.0054	-0.72526	-0.773575
	Q15831	Serine/threonine-protein kinase STK11	STK11	0.569676	0.499813	0.584433	0.506805	0.401117	0.564007	0.44579	0.246153	0.379088	0.409831	0.480141	0.446267	0.362274	0.337791	0.462157	0.600641	0.505058	0.522116	0.526409	0.533454	-0.121678	-0.011066	0.583221	0.541009
	Q7KZI7	Serine/threonine-protein kinase MARK2	MARK2	-1.24043	-1.1944	-1.11163	-1.16781	-0.971148	-1.08529	-1.09458	-1.06323	-1.01285	-0.964435	-0.839235	-0.758133	-0.91663	-0.961699	-0.83883	-0.853196	-0.57918	-0.673829	-0.556404	-0.588901	-0.742697	-0.584867	-0.505281	-0.611927
	Q86UX6	Serine/threonine-protein kinase 32C	STK32C	-1.08052	-0.740799	-0.280243	-0.802152	-1.10434	NaN	-1.09113	-0.904119	-0.763242	-0.790105	-0.979149	-0.98105	-0.662752	-0.784085	0.973156	-0.464564	-0.698752	-0.636636	-0.599508	-0.0461418	-0.542902	-1.73145	-0.218968	-0.0712136
	Q8TD19	Serine/threonine-protein kinase Nek9	NEK9	0.840677	0.828103	1.06446	0.955596	1.13777	1.2398	1.02579	1.02644	1.09261	1.11998	1.04483	1.02122	0.990824	0.98456	1.30379	1.20526	1.46088	1.4655	1.55415	1.54372	0.994326	1.10129	1.43936	1.35008
	Q96RR4	Calcium/calmodulin-dependent protein kinase kinase 2	CAMKK2	0.107367	0.159022	0.108036	0.0693172	0.134352	0.282001	0.417488	0.217653	0.15043	0.129718	0.399674	0.33973	0.363844	0.319641	0.267092	0.293735	0.431676	0.489563	0.368478	0.579769	-0.270231	-0.445409	0.561214	0.611002
	Q99759	Mitogen-activated protein kinase kinase kinase 3	MAP3K3	0.0615413	-0.194843	0.0212665	-0.00345798	-0.146134	0.0403735	-0.14926	-0.198494	-0.0349198	-0.217231	0.439751	0.0566251	-0.0312546	0.201082	0.00396202	0.0736009	0.773026	0.800455	0.714443	0.690176	0.334202	0.134957	0.986331	0.870337
	Q9H0K1	Serine/threonine-protein kinase SIK2	SIK2	-0.256649	-0.205018	-0.0610157	-0.146525	-0.0622594	-0.0294172	0.133366	0.189603	0.326227	0.14325	0.18754	0.284253	0.17539	0.0984464	0.399335	0.478889	0.792755	0.768273	0.727859	0.850271	-0.115699	-0.234747	0.636321	0.651949
	Q9NSY1	BMP-2-inducible protein kinase	BMP2K	-0.0184922	0.0762033	0.166985	0.14513	0.00794176	-0.0578316	0.111699	0.161552	-0.0253121	0.189414	0.215927	0.00460933	0.139443	0.0519706	0.271641	0.120949	0.422868	0.379344	0.22816	0.435725	-0.112767	-0.0230425	0.493176	0.450876
	Q9Y4K4	Mitogen-activated protein kinase kinase kinase kinase 5	MAP4K5	0.794154	0.884832	0.906005	0.833336	1.05104	0.994355	0.919592	0.878325	1.02315	0.97483	1.04269	1.03647	1.03836	0.961905	1.03691	1.10893	1.07224	1.14966	1.15585	1.08387	0.772975	0.809093	1.19209	1.19449
	Q9Y5S2	Serine/threonine-protein kinase MRCK beta	CDC42BPB	0.06067	0.00600344	0.289374	0.19107	0.036426	0.0377899	-0.047817	-0.08093	0.0477338	0.0476222	0.102712	0.163215	0.00850129	-0.0545017	0.0651035	0.0708152	0.148518	0.170476	0.149142	0.127277	-0.279174	-0.280957	0.238616	0.241413

### Sheet: Table 2
	FGFR1	EGFR	ABL1
DepMap (average score)	-0.399	-0.09539	0.06226
Survival (p value)	0.0316	0.6833	0.5808
SynergySeq
